# Developmental exposure to the organochlorine pesticide dieldrin causes male-specific exacerbation of α-synuclein-preformed fibril-induced toxicity and motor deficits

**DOI:** 10.1101/2020.02.03.932681

**Authors:** Aysegul O. Gezer, Joseph Kochmanski, Sarah E. VanOeveren, Allyson Cole-Strauss, Christopher J Kemp, Joseph R. Patterson, Kathryn M. Miller, Nathan C. Kuhn, Danielle E. Herman, Alyssa McIntire, Jack W. Lipton, Kelvin C. Luk, Sheila M. Fleming, Caryl E. Sortwell, Alison I. Bernstein

## Abstract

Human and animal studies have shown that exposure to the organochlorine pesticide dieldrin is associated with increased risk of Parkinson’s disease (PD). Previous work showed that developmental dieldrin exposure increased neuronal susceptibility to MPTP toxicity in male C57BL/6 mice, possibly via changes in dopamine (DA) packaging and turnover. However, the relevance of the MPTP model to PD pathophysiology has been questioned. We therefore studied dieldrin-induced neurotoxicity in the α-synuclein (α-syn)-preformed fibril (PFF) model, which better reflects the α-syn pathology and toxicity observed in PD pathogenesis. Specifically, we used a “two-hit” model to determine whether developmental dieldrin exposure increases susceptibility to α-syn PFF-induced synucleinopathy. Dams were fed either dieldrin (0.3 mg/kg, every 3-4 days) or vehicle corn oil starting 1 month prior to breeding and continuing through weaning of pups at postnatal day 22. At 12 weeks of age, male and female offspring received intrastriatal PFF or control saline injections. Consistent with the male-specific increased susceptibility to MPTP, our results demonstrate that developmental dieldrin exposure exacerbates PFF-induced toxicity in male mice only. Specifically, in male offspring, dieldrin exacerbated PFF-induced motor deficits on the challenging beam and increased DA turnover in the striatum 6 months after PFF injection. However, male offspring showed neither exacerbation of phosphorylated α-syn (pSyn) aggregation in the substantia nigra (SN) at 1 or 2 months post-PFF injection, nor exacerbation of PFF-induced TH and NeuN loss in the SN 6 months post-PFF injection. Collectively, these data indicate that developmental dieldrin exposure produces a male-specific increase in neuronal vulnerability to synucleinopathy. This sex-specific result is consistent with both previous work in the MPTP model, our previously reported sex-specific effects of this exposure paradigm on the male and female epigenome, and the higher prevalence and more severe course of PD in males. The novel two-hit environmental toxicant/PFF exposure paradigm established in this project can be used to explore the mechanisms by which other PD-related exposures alter neuronal vulnerability to synucleinopathy in sporadic PD.

**Highlights:**

- Developmental dieldrin exposure increases α-syn-PFF-induced motor deficits
- Developmental dieldrin exposure increases PFF-induced deficits in DA handling
- Developmental dieldrin exposure does not affect PFF-induced loss of nigral neurons
- This is a novel paradigm modeling how environmental factors increase risk of PD
- Female mice show PFF-induced pathology, but no PFF-induced motor deficits.
