## Supplemental Table 1 for "Developmental exposure to the organochlorine pesticide dieldrin causes male-specific exacerbation of α-synuclein-preformed fibril-induced toxicity and motor deficits"

GO-term	description	count in gene set	false discovery rate
GO:0071345	cellular response to cytokine stimulus	7 of 676	2.07E-07
GO:0019221	cytokine-mediated signaling pathway	5 of 313	1.09E-05
GO:0045597	positive regulation of cell differentiation	6 of 1033	5.09E-05
GO:0006954	inflammatory response	5 of 454	5.09E-05
GO:0050691	regulation of defense response to virus by host	3 of 40	5.15E-05
GO:0006952	defense response	6 of 1079	5.15E-05
GO:0001817	regulation of cytokine production	5 of 592	8.34E-05
GO:0035556	intracellular signal transduction	6 of 1274	9.53E-05
GO:0032268	regulation of cellular protein metabolic process	7 of 2443	0.00012
GO:0032101	regulation of response to external stimulus	5 of 681	0.00012
GO:0042325	regulation of phosphorylation	6 of 1466	0.00013
GO:0071347	cellular response to interleukin-1	3 of 90	0.00019
GO:0042127	regulation of cell population proliferation	6 of 1594	0.00019
GO:0033993	response to lipid	5 of 825	0.00019
GO:1901701	cellular response to oxygen-containing compound	5 of 870	0.00020
GO:0071346	cellular response to interferon-gamma	3 of 97	0.00020
GO:0051240	positive regulation of multicellular organismal process	6 of 1695	0.00020
GO:0051239	regulation of multicellular organismal process	7 of 2858	0.00020
GO:0043900	regulation of multi-organism process	4 of 369	0.00020
GO:0031399	regulation of protein modification process	6 of 1733	0.00020
GO:0014070	response to organic cyclic compound	5 of 883	0.00020
GO:0008284	positive regulation of cell population proliferation	5 of 913	0.00020
GO:0006955	immune response	5 of 914	0.00020
GO:0065009	regulation of molecular function	7 of 3081	0.00022
GO:0045666	positive regulation of neuron differentiation	4 of 429	0.00026
GO:2000026	regulation of multicellular organismal development	6 of 1961	0.00031
GO:0071396	cellular response to lipid	4 of 464	0.00033
GO:0071407	cellular response to organic cyclic compound	4 of 475	0.00035
GO:0050790	regulation of catalytic activity	6 of 2057	0.00038
GO:0046425	regulation of receptor signaling pathway via JAK-STAT	3 of 147	0.00039
GO:0071222	cellular response to lipopolysaccharide	3 of 152	0.00041
GO:0071356	cellular response to tumor necrosis factor	3 of 160	0.00046
GO:0048660	regulation of smooth muscle cell proliferation	3 of 161	0.00046
GO:0045087	innate immune response	4 of 534	0.00046
GO:0031347	regulation of defense response	4 of 538	0.00046
GO:1903708	positive regulation of hemopoiesis	3 of 199	0.00072
GO:0001932	regulation of protein phosphorylation	5 of 1362	0.00075
GO:0006464	cellular protein modification process	6 of 2471	0.00078
GO:0002230	positive regulation of defense response to virus by host	2 of 27	0.00078
GO:0031663	lipopolysaccharide-mediated signaling pathway	2 of 32	0.0010
GO:0007259	receptor signaling pathway via JAK-STAT	2 of 33	0.0010
GO:1902531	regulation of intracellular signal transduction	5 of 1599	0.0013
GO:0044093	positive regulation of molecular function	5 of 1593	0.0013
GO:0051173	positive regulation of nitrogen compound metabolic process	6 of 2866	0.0015
GO:0031325	positive regulation of cellular metabolic process	6 of 3004	0.0018
GO:0048522	positive regulation of cellular process	7 of 4827	0.0019
GO:0048519	negative regulation of biological process	7 of 4771	0.0019
GO:0033209	tumor necrosis factor-mediated signaling pathway	2 of 49	0.0019
GO:0042531	positive regulation of tyrosine phosphorylation of STAT protein	2 of 52	0.0020
GO:0031328	positive regulation of cellular biosynthetic process	5 of 1807	0.0020
GO:0010646	regulation of cell communication	6 of 3130	0.0021
GO:0023051	regulation of signaling	6 of 3150	0.0022
GO:0065008	regulation of biological quality	6 of 3420	0.0028
GO:0051702	interaction with symbiont	2 of 69	0.0028
GO:0045785	positive regulation of cell adhesion	3 of 383	0.0028
GO:0044260	cellular macromolecule metabolic process	7 of 5233	0.0028
GO:0001819	positive regulation of cytokine production	3 of 383	0.0028
GO:0030154	cell differentiation	6 of 3462	0.0030
GO:0048583	regulation of response to stimulus	6 of 3552	0.0034
GO:0048525	negative regulation of viral process	2 of 81	0.0035
GO:0051336	regulation of hydrolase activity	4 of 1128	0.0036
GO:0050708	regulation of protein secretion	3 of 439	0.0037
GO:0045639	positive regulation of myeloid cell differentiation	2 of 95	0.0045
GO:0042102	positive regulation of T cell proliferation	2 of 98	0.0047
GO:0043085	positive regulation of catalytic activity	4 of 1239	0.0049
GO:0032501	multicellular organismal process	7 of 5888	0.0049
GO:0046903	secretion	3 of 501	0.0050
GO:0048661	positive regulation of smooth muscle cell proliferation	2 of 105	0.0052
GO:0048731	system development	6 of 4072	0.0063
GO:0001775	cell activation	3 of 552	0.0064
GO:0048762	mesenchymal cell differentiation	2 of 137	0.0082
GO:0032270	positive regulation of cellular protein metabolic process	4 of 1462	0.0083
GO:0048523	negative regulation of cellular process	6 of 4336	0.0084
GO:0030856	regulation of epithelial cell differentiation	2 of 140	0.0084
GO:0050921	positive regulation of chemotaxis	2 of 142	0.0085
GO:0051345	positive regulation of hydrolase activity	3 of 652	0.0094
GO:0010942	positive regulation of cell death	3 of 664	0.0095
GO:1902107	positive regulation of leukocyte differentiation	2 of 162	0.0101
GO:0010952	positive regulation of peptidase activity	2 of 167	0.0104
GO:0010941	regulation of cell death	4 of 1640	0.0109
GO:0045859	regulation of protein kinase activity	3 of 717	0.0110
GO:0050796	regulation of insulin secretion	2 of 178	0.0114
GO:0010604	positive regulation of macromolecule metabolic process	5 of 3004	0.0115
GO:0006807	nitrogen compound metabolic process	7 of 6983	0.0115
GO:0051049	regulation of transport	4 of 1782	0.0131
GO:0018193	peptidyl-amino acid modification	3 of 789	0.0131
GO:0007584	response to nutrient	2 of 199	0.0131
GO:0006468	protein phosphorylation	3 of 793	0.0131
GO:0009605	response to external stimulus	4 of 1794	0.0132
GO:0010628	positive regulation of gene expression	4 of 1811	0.0136
GO:0051704	multi-organism process	4 of 1840	0.0143
GO:0071375	cellular response to peptide hormone stimulus	2 of 218	0.0144
GO:0009615	response to virus	2 of 221	0.0146
GO:0044238	primary metabolic process	7 of 7426	0.0147
GO:0048584	positive regulation of response to stimulus	4 of 1922	0.0157
GO:0071495	cellular response to endogenous stimulus	3 of 997	0.0214
GO:0045765	regulation of angiogenesis	2 of 287	0.0219
GO:0022603	regulation of anatomical structure morphogenesis	3 of 1009	0.0219
GO:0070372	regulation of ERK1 and ERK2 cascade	2 of 290	0.0221
GO:0043270	positive regulation of ion transport	2 of 293	0.0224
GO:0010468	regulation of gene expression	5 of 3720	0.0227
GO:0050727	regulation of inflammatory response	2 of 301	0.0229
GO:0051172	negative regulation of nitrogen compound metabolic process	4 of 2206	0.0231
GO:0045937	positive regulation of phosphate metabolic process	3 of 1051	0.0232
GO:0051248	negative regulation of protein metabolic process	3 of 1079	0.0245
GO:0044092	negative regulation of molecular function	3 of 1078	0.0245
GO:0010976	positive regulation of neuron projection development	2 of 333	0.0268
GO:0051128	regulation of cellular component organization	4 of 2337	0.0273
GO:0050678	regulation of epithelial cell proliferation	2 of 340	0.0275
GO:0009968	negative regulation of signal transduction	3 of 1147	0.0282
GO:1901214	regulation of neuron death	2 of 348	0.0285
GO:0010605	negative regulation of macromolecule metabolic process	4 of 2373	0.0285
GO:0048638	regulation of developmental growth	2 of 353	0.0290
GO:0051241	negative regulation of multicellular organismal process	3 of 1191	0.0304
GO:0008015	blood circulation	2 of 376	0.0321
GO:0032940	secretion by cell	2 of 384	0.0333
GO:0010959	regulation of metal ion transport	2 of 385	0.0334
GO:0098542	defense response to other organism	2 of 397	0.0350
GO:0001558	regulation of cell growth	2 of 401	0.0352
GO:0051179	localization	5 of 4315	0.0376
GO:0045321	leukocyte activation	2 of 464	0.0446
GO:0009967	positive regulation of signal transduction	3 of 1433	0.0466
GO:0003008	system process	3 of 1454	0.0481
GO:0042981	regulation of apoptotic process	3 of 1476	0.0498
