## Supplemental Table 2 for "Developmental exposure to the organochlorine pesticide dieldrin causes male-specific exacerbation of α-synuclein-preformed fibril-induced toxicity and motor deficits"

GO-term	description	count in gene set	false discovery rate
GO:0034097	response to cytokine	12 of 792	4.08E-11
GO:0071345	cellular response to cytokine stimulus	11 of 676	1.98E-10
GO:0019221	cytokine-mediated signaling pathway	9 of 313	3.03E-10
GO:0007166	cell surface receptor signaling pathway	13 of 1683	2.14E-09
GO:0071310	cellular response to organic substance	13 of 1858	5.63E-09
GO:0051716	cellular response to stimulus	17 of 5142	5.63E-09
GO:0007154	cell communication	16 of 3984	5.63E-09
GO:2000026	regulation of multicellular organismal development	13 of 1961	7.37E-09
GO:0010033	response to organic substance	14 of 2553	7.37E-09
GO:0007165	signal transduction	15 of 3594	2.36E-08
GO:0051239	regulation of multicellular organismal process	14 of 2858	2.52E-08
GO:0045935	positive regulation of nucleobase-containing compound metabolic process	12 of 1732	3.13E-08
GO:0048522	positive regulation of cellular process	16 of 4827	4.23E-08
GO:0051094	positive regulation of developmental process	11 of 1423	6.84E-08
GO:0006954	inflammatory response	8 of 454	6.84E-08
GO:0006952	defense response	10 of 1079	9.46E-08
GO:0002684	positive regulation of immune system process	9 of 771	1.14E-07
GO:0042127	regulation of cell population proliferation	11 of 1594	1.61E-07
GO:0051240	positive regulation of multicellular organismal process	11 of 1695	2.72E-07
GO:0051173	positive regulation of nitrogen compound metabolic process	13 of 2866	2.72E-07
GO:0002376	immune system process	11 of 1703	2.74E-07
GO:0045595	regulation of cell differentiation	11 of 1751	3.54E-07
GO:0008284	positive regulation of cell population proliferation	9 of 913	3.57E-07
GO:0006955	immune response	9 of 914	3.57E-07
GO:0031325	positive regulation of cellular metabolic process	13 of 3004	3.94E-07
GO:0010604	positive regulation of macromolecule metabolic process	13 of 3004	3.94E-07
GO:0010628	positive regulation of gene expression	11 of 1811	4.28E-07
GO:0045893	positive regulation of transcription, DNA-templated	10 of 1413	7.00E-07
GO:0048584	positive regulation of response to stimulus	11 of 1922	7.52E-07
GO:0009967	positive regulation of signal transduction	10 of 1433	7.56E-07
GO:0051171	regulation of nitrogen compound metabolic process	15 of 5052	8.72E-07
GO:0051246	regulation of protein metabolic process	12 of 2612	1.02E-06
GO:0080090	regulation of primary metabolic process	15 of 5184	1.14E-06
GO:0060255	regulation of macromolecule metabolic process	15 of 5246	1.33E-06
GO:0051254	positive regulation of RNA metabolic process	10 of 1558	1.37E-06
GO:0031323	regulation of cellular metabolic process	15 of 5293	1.44E-06
GO:0048583	regulation of response to stimulus	13 of 3552	1.95E-06
GO:0032946	positive regulation of mononuclear cell proliferation	5 of 138	1.95E-06
GO:0009966	regulation of signal transduction	12 of 2823	1.95E-06
GO:0002639	positive regulation of immunoglobulin production	4 of 48	1.95E-06
GO:0065009	regulation of molecular function	12 of 3081	4.75E-06
GO:1903706	regulation of hemopoiesis	6 of 377	6.88E-06
GO:0048534	hematopoietic or lymphoid organ development	7 of 659	8.08E-06
GO:1903708	positive regulation of hemopoiesis	5 of 199	8.76E-06
GO:0050871	positive regulation of B cell activation	4 of 85	1.28E-05
GO:0030154	cell differentiation	12 of 3462	1.44E-05
GO:0045944	positive regulation of transcription by RNA polymerase II	8 of 1125	1.62E-05
GO:0019220	regulation of phosphate metabolic process	9 of 1650	2.18E-05
GO:0051251	positive regulation of lymphocyte activation	5 of 253	2.35E-05
GO:0051241	negative regulation of multicellular organismal process	8 of 1191	2.35E-05
GO:0031399	regulation of protein modification process	9 of 1733	3.13E-05
GO:0045830	positive regulation of isotype switching	3 of 28	3.29E-05
GO:0048513	animal organ development	11 of 3012	3.36E-05
GO:1902105	regulation of leukocyte differentiation	5 of 284	3.85E-05
GO:0032268	regulation of cellular protein metabolic process	10 of 2443	4.83E-05
GO:0050671	positive regulation of lymphocyte proliferation	4 of 136	6.00E-05
GO:0048731	system development	12 of 4072	6.66E-05
GO:0002521	leukocyte differentiation	5 of 340	8.15E-05
GO:0060284	regulation of cell development	7 of 992	8.34E-05
GO:0042325	regulation of phosphorylation	8 of 1466	9.09E-05
GO:0030890	positive regulation of B cell proliferation	3 of 43	9.26E-05
GO:1902107	positive regulation of leukocyte differentiation	4 of 162	0.00010
GO:0050790	regulation of catalytic activity	9 of 2057	0.00010
GO:0045597	positive regulation of cell differentiation	7 of 1033	0.00010
GO:0045058	T cell selection	3 of 45	0.00010
GO:0042592	homeostatic process	8 of 1494	0.00010
GO:0032502	developmental process	13 of 5213	0.00010
GO:0007249	I-kappaB kinase/NF-kappaB signaling	3 of 46	0.00010
GO:0051248	negative regulation of protein metabolic process	7 of 1079	0.00013
GO:0045785	positive regulation of cell adhesion	5 of 383	0.00013
GO:1902531	regulation of intracellular signal transduction	8 of 1599	0.00015
GO:0050870	positive regulation of T cell activation	4 of 180	0.00015
GO:0043086	negative regulation of catalytic activity	6 of 765	0.00021
GO:0071417	cellular response to organonitrogen compound	5 of 448	0.00022
GO:0046635	positive regulation of alpha-beta T cell activation	3 of 64	0.00022
GO:0071375	cellular response to peptide hormone stimulus	4 of 218	0.00026
GO:0048519	negative regulation of biological process	12 of 4771	0.00026
GO:0010605	negative regulation of macromolecule metabolic process	9 of 2373	0.00026
GO:0033993	response to lipid	6 of 825	0.00029
GO:0035556	intracellular signal transduction	7 of 1274	0.00030
GO:0060396	growth hormone receptor signaling pathway	2 of 9	0.00035
GO:1901701	cellular response to oxygen-containing compound	6 of 870	0.00037
GO:0040014	regulation of multicellular organism growth	3 of 84	0.00042
GO:0045086	positive regulation of interleukin-2 biosynthetic process	2 of 11	0.00045
GO:0032879	regulation of localization	9 of 2579	0.00045
GO:1902533	positive regulation of intracellular signal transduction	6 of 927	0.00048
GO:0071347	cellular response to interleukin-1	3 of 90	0.00048
GO:0001775	cell activation	5 of 552	0.00049
GO:1901700	response to oxygen-containing compound	7 of 1429	0.00053
GO:0065008	regulation of biological quality	10 of 3420	0.00055
GO:0045936	negative regulation of phosphate metabolic process	5 of 567	0.00055
GO:0045639	positive regulation of myeloid cell differentiation	3 of 95	0.00055
GO:0048304	positive regulation of isotype switching to IgG isotypes	2 of 13	0.00056
GO:0001959	regulation of cytokine-mediated signaling pathway	3 of 97	0.00056
GO:0042102	positive regulation of T cell proliferation	3 of 98	0.00057
GO:0042035	regulation of cytokine biosynthetic process	3 of 98	0.00057
GO:0051093	negative regulation of developmental process	6 of 979	0.00058
GO:0048523	negative regulation of cellular process	11 of 4336	0.00059
GO:0045060	negative thymic T cell selection	2 of 14	0.00061
GO:0001817	regulation of cytokine production	5 of 592	0.00061
GO:0031400	negative regulation of protein modification process	5 of 595	0.00062
GO:0032269	negative regulation of cellular protein metabolic process	6 of 1020	0.00069
GO:0070498	interleukin-1-mediated signaling pathway	2 of 16	0.00073
GO:0051247	positive regulation of protein metabolic process	7 of 1556	0.00077
GO:0045937	positive regulation of phosphate metabolic process	6 of 1051	0.00078
GO:0051172	negative regulation of nitrogen compound metabolic process	8 of 2206	0.00087
GO:0044093	positive regulation of molecular function	7 of 1593	0.00087
GO:0032303	regulation of icosanoid secretion	2 of 20	0.0010
GO:0046641	positive regulation of alpha-beta T cell proliferation	2 of 21	0.0011
GO:2000637	positive regulation of gene silencing by miRNA	2 of 22	0.0012
GO:1904385	cellular response to angiotensin	2 of 23	0.0013
GO:0045596	negative regulation of cell differentiation	5 of 724	0.0013
GO:0045589	regulation of regulatory T cell differentiation	2 of 24	0.0013
GO:0045580	regulation of T cell differentiation	3 of 141	0.0013
GO:0031324	negative regulation of cellular metabolic process	8 of 2357	0.0013
GO:0002687	positive regulation of leukocyte migration	3 of 143	0.0013
GO:0046425	regulation of receptor signaling pathway via JAK-STAT	3 of 147	0.0014
GO:0038061	NIK/NF-kappaB signaling	2 of 27	0.0016
GO:0071354	cellular response to interleukin-6	2 of 28	0.0017
GO:1902895	positive regulation of pri-miRNA transcription by RNA polymerase II	2 of 29	0.0018
GO:0043368	positive T cell selection	2 of 29	0.0018
GO:0048535	lymph node development	2 of 31	0.0020
GO:0030334	regulation of cell migration	5 of 805	0.0020
GO:0050708	regulation of protein secretion	4 of 439	0.0021
GO:0007259	receptor signaling pathway via JAK-STAT	2 of 33	0.0022
GO:0048147	negative regulation of fibroblast proliferation	2 of 34	0.0023
GO:0050707	regulation of cytokine secretion	3 of 181	0.0024
GO:0046627	negative regulation of insulin receptor signaling pathway	2 of 35	0.0024
GO:0050767	regulation of neurogenesis	5 of 864	0.0025
GO:0042326	negative regulation of phosphorylation	4 of 466	0.0025
GO:0001932	regulation of protein phosphorylation	6 of 1362	0.0025
GO:0071407	cellular response to organic cyclic compound	4 of 475	0.0027
GO:0014070	response to organic cyclic compound	5 of 883	0.0027
GO:0006875	cellular metal ion homeostasis	4 of 492	0.0029
GO:0006953	acute-phase response	2 of 41	0.0030
GO:0030335	positive regulation of cell migration	4 of 500	0.0031
GO:0032768	regulation of monooxygenase activity	2 of 42	0.0032
GO:0001659	temperature homeostasis	2 of 42	0.0032
GO:0032270	positive regulation of cellular protein metabolic process	6 of 1462	0.0034
GO:0030316	osteoclast differentiation	2 of 45	0.0035
GO:0048585	negative regulation of response to stimulus	6 of 1496	0.0037
GO:0045087	innate immune response	4 of 534	0.0038
GO:0071675	regulation of mononuclear cell migration	2 of 49	0.0040
GO:0051050	positive regulation of transport	5 of 987	0.0041
GO:0010469	regulation of signaling receptor activity	4 of 550	0.0041
GO:0007167	enzyme linked receptor protein signaling pathway	4 of 551	0.0041
GO:0048878	chemical homeostasis	5 of 1002	0.0043
GO:0022603	regulation of anatomical structure morphogenesis	5 of 1009	0.0044
GO:0008283	cell population proliferation	4 of 565	0.0044
GO:0006469	negative regulation of protein kinase activity	3 of 241	0.0045
GO:0006366	transcription by RNA polymerase II	4 of 570	0.0045
GO:0050732	negative regulation of peptidyl-tyrosine phosphorylation	2 of 54	0.0046
GO:0046426	negative regulation of receptor signaling pathway via JAK-STAT	2 of 54	0.0046
GO:0050852	T cell receptor signaling pathway	2 of 56	0.0048
GO:0045840	positive regulation of mitotic nuclear division	2 of 56	0.0048
GO:0050730	regulation of peptidyl-tyrosine phosphorylation	3 of 253	0.0050
GO:0010720	positive regulation of cell development	4 of 603	0.0053
GO:2001238	positive regulation of extrinsic apoptotic signaling pathway	2 of 61	0.0056
GO:0002763	positive regulation of myeloid leukocyte differentiation	2 of 61	0.0056
GO:0051128	regulation of cellular component organization	7 of 2337	0.0058
GO:0050714	positive regulation of protein secretion	3 of 271	0.0058
GO:0050776	regulation of immune response	4 of 635	0.0063
GO:0032103	positive regulation of response to external stimulus	3 of 285	0.0066
GO:0045765	regulation of angiogenesis	3 of 287	0.0067
GO:0008285	negative regulation of cell population proliferation	4 of 648	0.0067
GO:0048871	multicellular organismal homeostasis	3 of 289	0.0068
GO:0043269	regulation of ion transport	4 of 655	0.0069
GO:0031401	positive regulation of protein modification process	5 of 1142	0.0069
GO:0043270	positive regulation of ion transport	3 of 293	0.0070
GO:0009968	negative regulation of signal transduction	5 of 1147	0.0070
GO:0050810	regulation of steroid biosynthetic process	2 of 72	0.0072
GO:0032496	response to lipopolysaccharide	3 of 298	0.0072
GO:0051049	regulation of transport	6 of 1782	0.0077
GO:0032101	regulation of response to external stimulus	4 of 681	0.0077
GO:0040008	regulation of growth	4 of 686	0.0078
GO:0045859	regulation of protein kinase activity	4 of 717	0.0089
GO:0035690	cellular response to drug	3 of 325	0.0089
GO:0044260	cellular macromolecule metabolic process	10 of 5233	0.0095
GO:0070661	leukocyte proliferation	2 of 89	0.0101
GO:0045582	positive regulation of T cell differentiation	2 of 90	0.0102
GO:0002690	positive regulation of leukocyte chemotaxis	2 of 93	0.0108
GO:0010721	negative regulation of cell development	3 of 356	0.0110
GO:0110110	positive regulation of animal organ morphogenesis	2 of 95	0.0112
GO:0007169	transmembrane receptor protein tyrosine kinase signaling pathway	3 of 360	0.0113
GO:0051707	response to other organism	4 of 779	0.0115
GO:0062014	negative regulation of small molecule metabolic process	2 of 100	0.0121
GO:0043666	regulation of phosphoprotein phosphatase activity	2 of 102	0.0125
GO:0051781	positive regulation of cell division	2 of 103	0.0127
GO:0001819	positive regulation of cytokine production	3 of 383	0.0130
GO:1905330	regulation of morphogenesis of an epithelium	2 of 109	0.0138
GO:0002252	immune effector process	3 of 395	0.0139
GO:0009653	anatomical structure morphogenesis	6 of 2089	0.0150
GO:0051282	regulation of sequestering of calcium ion	2 of 117	0.0155
GO:0007399	nervous system development	6 of 2181	0.0181
GO:0014013	regulation of gliogenesis	2 of 129	0.0182
GO:0050715	positive regulation of cytokine secretion	2 of 131	0.0187
GO:0032355	response to estradiol	2 of 133	0.0191
GO:0010629	negative regulation of gene expression	5 of 1515	0.0191
GO:0042493	response to drug	4 of 926	0.0193
GO:0090288	negative regulation of cellular response to growth factor stimulus	2 of 135	0.0196
GO:0055002	striated muscle cell development	2 of 135	0.0196
GO:0019827	stem cell population maintenance	2 of 135	0.0196
GO:0001934	positive regulation of protein phosphorylation	4 of 937	0.0199
GO:0030879	mammary gland development	2 of 137	0.0200
GO:0071396	cellular response to lipid	3 of 464	0.0202
GO:0030856	regulation of epithelial cell differentiation	2 of 140	0.0204
GO:1904064	positive regulation of cation transmembrane transport	2 of 141	0.0207
GO:0051726	regulation of cell cycle	4 of 954	0.0207
GO:0009887	animal organ morphogenesis	4 of 956	0.0207
GO:0002460	adaptive immune response based on somatic recombination of immune receptors built from immunoglobulin superfamily domains	2 of 141	0.0207
GO:0048468	cell development	5 of 1579	0.0216
GO:0062013	positive regulation of small molecule metabolic process	2 of 148	0.0223
GO:0009888	tissue development	5 of 1599	0.0226
GO:0071222	cellular response to lipopolysaccharide	2 of 152	0.0233
GO:0051607	defense response to virus	2 of 152	0.0233
GO:0010941	regulation of cell death	5 of 1640	0.0248
GO:0071356	cellular response to tumor necrosis factor	2 of 160	0.0252
GO:0048592	eye morphogenesis	2 of 163	0.0259
GO:0019438	aromatic compound biosynthetic process	6 of 2414	0.0269
GO:0050769	positive regulation of neurogenesis	3 of 531	0.0272
GO:0045766	positive regulation of angiogenesis	2 of 168	0.0272
GO:0010001	glial cell differentiation	2 of 169	0.0273
GO:0006109	regulation of carbohydrate metabolic process	2 of 170	0.0275
GO:0031347	regulation of defense response	3 of 538	0.0278
GO:0044237	cellular metabolic process	11 of 7348	0.0289
GO:0060348	bone development	2 of 177	0.0294
GO:0010638	positive regulation of organelle organization	3 of 554	0.0297
GO:1901362	organic cyclic compound biosynthetic process	6 of 2522	0.0318
GO:0033043	regulation of organelle organization	4 of 1127	0.0334
GO:0009605	response to external stimulus	5 of 1794	0.0337
GO:0051704	multi-organism process	5 of 1840	0.0369
GO:0080134	regulation of response to stress	4 of 1167	0.0370
GO:0030278	regulation of ossification	2 of 205	0.0372
GO:0051130	positive regulation of cellular component organization	4 of 1197	0.0401
GO:0071704	organic substance metabolic process	11 of 7733	0.0417
GO:0043085	positive regulation of catalytic activity	4 of 1239	0.0446
GO:0051091	positive regulation of DNA-binding transcription factor activity	2 of 230	0.0453
GO:0010942	positive regulation of cell death	3 of 664	0.0456
GO:0051129	negative regulation of cellular component organization	3 of 669	0.0463
GO:0006351	transcription, DNA-templated	5 of 1960	0.0463
GO:1901576	organic substance biosynthetic process	7 of 3651	0.0471
GO:2000113	negative regulation of cellular macromolecule biosynthetic process	4 of 1269	0.0473
GO:0048872	homeostasis of number of cells	2 of 243	0.0493
GO:0009059	macromolecule biosynthetic process	6 of 2809	0.0498
